# Deciphering the Biosynthetic Potential of Microbial Genomes Using a BGC Language Processing Neural Network Model

**DOI:** 10.1101/2023.11.30.569352

**Authors:** Qilong Lai, Shuai Yao, Yuguo Zha, Haobo Zhang, Ying Ye, Yonghui Zhang, Hong Bai, Kang Ning

## Abstract

Microbial secondary metabolites are usually synthesized by colocalized genes termed biosynthetic gene clusters (BGCs). A large portion of BGCs remain undiscovered in microbial genomes and metagenomes, representing a pressing challenge in unlocking the full potential of natural product diversity. In this work, we propose BGC-Prophet, a language model based on the transformer encoder that captures the distant location-dependent relationships among biosynthetic genes, allows accurately and efficiently identifies known BGCs and extrapolates novel BGCs among the microbial universe. BGC-Prophet is the first ultrahigh-throughput (UHT) method that is several orders of magnitude faster than existing tools such as DeepBGC, enabling pan-phylogenetic screening and whole-metagenome screening of BGCs. By analyzing 85,203 genomes and 9,428 metagenomes, new insights have been obtained about the diversity of BGCs on genomes from the majority of bacterial and archaeal lineages. The profound enrichment of BGCs in microbes after important geological events have been revealed: Both the Great Oxidation and Cambrian Explosion events led to a surge in BGC diversity and abundance, particularly in polyketides. These findings suggest that it is a general but constantly evolving approach for microbes to produce secondary metabolites for their adaptation in the changing environment. Taken together, BGC-Prophet enables accurate and fast detection of BGCs on a large scale, holds great promise for expanding BGC knowledge, and sheds light on the evolutionary patterns of BGCs for possible applications in synthetic biology.

**Highlights:**

- BGC-Prophet shows superior performance to existing tools in terms of accuracy and speed.
- BGC-Prophet is the first ultrahigh-throughput (UHT) method that enables pan-phylogenetic screening and whole-metagenome screening of BGCs.
- BGC-Prophet builds the comprehensive profile of BGCs on 85,203 genomes and 9,428 metagenomes from the majority of bacterial and archaeal lineages.
- BGC-Prophet reveals the profound enrichment pattern of BGCs after important geological events.
