## Supplementary Table S1-S6 for "Deciphering the Biosynthetic Potential of Microbial Genomes Using a BGC Language Processing Neural Network Model"

### Sheet: Tab1-Tools,Database and Concept
RESOURCE	PURPOSE	IDENTIFIER	SOURCE
Software and Algorithms
Adobe Illustrator	Used for diagram drawing	N/A	Adobe
antiSMASH (version 7.0.0)	Used for mining BGC in 6KG and Aspergillus genomes	https://antismash.secondarymetabolites.org/	https://doi.org/10.1093/nar/gkad344
Ape R package (version 5.7.1)	Evolution tree file analysis	https://cran.r-project.org/web/packages/ape/index.html	http://refhub.elsevier.com/S1931-3128(18)30038-6/sref33
ClusterFinder	Used for comparing performance with BGC-Prophet	https://github.com/petercim/ClusterFinder	doi: 10.1016/j.cell.2014.06.034
DeepBGC	Used for comparing performance with BGC-Prophet	https://github.com/Merck/deepbgc	doi: 10.1093/nar/gkz654
ESM-2 (params 8M)	Used for generating sequence-based word vectors	https://github.com/facebookresearch/esm	https://www.science.org/doi/abs/10.1126/science.ade2574
iTOL (version 6)	Visualizing the phylogenetic tree of the MAGs	https://itol.embl.de/	https://doi.org/10.1093/nar/gkab301
Matplotlib (version 3.7.1)	Visualization with Python	https://matplotlib.org/	http://refhub.elsevier.com/S0092-8674(20)30563-8/sref29
MetaPhlan (version 4.0.6)	Predicting species from metagenomic data	https://github.com/biobakery/MetaPhlAn	https://doi.org/10.1038/s41587-023-01688-w
Microsoft Powerpoint ( version 2021)	Picture makeup optimization
NumPy (version 1.24.3)	Scientific computing with Python	https://pandas.pydata.org/	http://refhub.elsevier.com/S0092-8674(20)30563-8/sref61
Pandas (version 1.4.4)	Data analysis with Python	https://pandas.pydata.org/	http://refhub.elsevier.com/S0092-8674(20)30563-8/sref53
Prodigal (version 2.6.3)	Used for predicting protein-coding genes	https://github.com/hyattpd/Prodigal	https://doi.org/10.1186/1471-2105-11-119
Python (version 3.9.13)	Used for data preparation, analysis and modeling	https://www.python.org/	Python Core Team
PyTorch (version 1.13.1)	Used for building a deep learning model	https://pytorch.org/	https://github.com/pytorch/pytorch/blob/main/CITATION.cff
R (version 4.2.2)	Statistical analysis and visualization	https://www.r-project.org/	R Core Team
UpSetR R package (version 1.4.0)	Data analysis and visualization for MIBiG	https://cran.r-project.org/web/packages/UpSetR/index.html	https://doi.org/10.1093/bioinformatics/btx364
Data Resources
GTDB (version 214.0)	Contains 85,205 genomes as an 85KG dataset	https://gtdb.ecogenomic.org	https://doi.org/10.1093/nar/gkab776
IMG-ABC (version 5)	Contains 556 new BGCs, used for supplementing the positive sample	https://img.jgi.doe.gov/abc-public/	https://doi.org/10.1093/nar/gkz932
Metagenome datasets	Contains 47 metagenome datasets	see Table 2	DOI: 10.1016/j.cell.2019.01.001
MIBiG (version 3.1)	Contains 2502 BGCs as a positive sample	https://mibig.secondarymetabolites.org/	https://doi.org/10.1093/nar/gkac1049
NCBI	Used for screening 5,886 genomes from 85KG dataset in the GTDB	https://www.ncbi.nlm.nih.gov/	--
Deposited Data
Training data	This paper	https://doi.org/10.5281/zenodo.8104551
Aspergillus' results	This paper

### Sheet: Supplementary Table S2
Supplementary Table S2. Concepts used in this study
	Name	Introduction
Concept	AG	985 genomes from the genus of Aspergillus
	BGC	Biosynthetic Gene Cluster
	BiLSTM	Bidirectional Long Short-Term Memory
	ESM	Evolutionary Scale Modeling
	MAG	Metagenomic Assembled Genome
	MG	Metagenomes involved in 47 metagenomic studies
	NG	Nine Genomes mentioned in ClusterFinder and DeepBGC
	NRP	Non-Ribosomal Peptide
	pHMM	profile-Hidden Markov Model
	Pfam	Protein family
	RiPP	Ribosomally synthesized and Post-translationally modified Peptide
	t-SNE	t-Distributed Stochastic Neighbor Embedding
	6KG	5886 Genomes from the GTDB database that spread across the bacterial evolutionary tree
	85KG	85,205 Genomes in Genome Taxonomy DataBase release 8 based on RefSeq 214 version

### Sheet: Tab3-47 metagenome datasets
Table 3. 47 metagenome datasets
Study	PMID of Publication	Body Site	Main Age Categories	Westernized	Assembled Samples	Reconstructed Genomes
AsnicarF_2017	28144631	Stool; Milk	Newborn; Adult	Yes	21	152
BackhedF_2015	25974306	Stool	Newborn; Adult	Yes	400	5639
BengtssonPalmeJ_2015	26259788	Stool	Adult	Yes	70	3837
BritoIL_2016	27409808	Stool; Oral cavity	Adult	No	312	5304
Castro-NallarE_2015	26336637	Oral cavity	Adult	Yes	32	112
ChengpingW_2017	28750650	Stool	Adult	Yes	97	1792
ChngKR_2016	27562258	Skin	Adult	Yes	78	141
CM_cf	Unpublished	Stool	Adult	Yes	169	721
CM_madagascar	30661755	Stool	Adult	No	112	1868
CM_periimplantitis	Unpublished	Oral cavity	Adult	Yes	113	557
CosteaPI_2017	29242367	Stool	Adult	Yes	282	8274
DavidLA_2015	25991682	Stool	Adult	Yes	47	159
FengQ_2015	25758642	Stool	Adult	Yes	154	4529
FerrettiP_2018	30001516	Stool; Oral cavity; Milk; Vagina; Skin	Newborn; Adult	Yes	222	1132
GeversD_2014	24629344	Stool	Child	Yes	50	922
HanniganGD_2017	https://doi.org/10.1101/152868	Stool	Adult	Yes	80	236
HeQ_2017	28655159	Stool	Adult	Yes	122	2722
HMP_2012	22699609	Stool; Oral cavity; Vagina; Skin	Adult	Yes	748	10079
IjazUZ_2017	28222161	Stool	Adult	Yes	94	418
KarlssonFH_2013	23719380	Stool	Adult	Yes	145	2855
KosticAD_2015	25662751	Stool	Newborn	Yes	124	1099
LeChatelierE_2013	23985870	Stool	Adult	Yes	292	7521
LiJ_2014	24997786	Stool	Adult	Yes	260	8117
LiJ_2017	28143587	Stool	Adult	Yes	196	3384
LiSS_2016	27126044	Stool	Adult	Yes	55	1410
LiuW_2016	27708392	Stool	Adult	Yes; No	110	2955
LomanNJ_2013	23571589	Stool	Adult	Yes	43	182
LoombaR_2017	28467925	Stool	Adult	Yes	86	1277
LouisS_2016	26919743	Stool	Adult	Yes	92	1170
NielsenHB_2014	24997787	Stool	Adult	Yes	396	7209
Obregon-TitoAJ_2015	25807110	Stool	Adult	No	58	1088
OhJ_2014	25279917	Skin	Adult	Yes	285	663
OlmMR_2017	28073918	Stool	Newborn	Yes	45	133
QinJ_2012	23023125	Stool	Adult	Yes	363	5814
QinN_2014	25079328	Stool	Adult	Yes	237	3922
RampelliS_2015	25981789	Stool	Adult	No	38	479
RaymondF_2016	26359913	Stool	Adult	Yes	72	2266
SchirmerM_2016	27984736	Stool	Adult	Yes	471	4817
SmitsSA_2017	28839072	Stool	Adult	No	40	73
VatanenT_2016	27259157	Stool	Newborn	Yes	777	3268
VincentC_2016	26975510	Stool	Senior	Yes	229	1587
VogtmannE_2016	27171425	Stool	Adult	Yes	110	3485
WenC_2017	PRJNA356102	Stool	Adult	Yes	168	3340
XieH_2016	27818083	Stool	Adult	Yes	250	10991
YuJ_2015	26408641	Stool	Senior	Yes	128	3307
ZeeviD_2015	26590418	Stool	Adult	Yes	956	18338
ZellerG_2014	25432777	Stool	Adult	Yes	199	5379

### Sheet: Tab4-BGC-Prophet MIBiG
BGC-Prophet expands MIBiG DB
Kingdom	Phylum	Number of BGCs in MIBiG 3.0	Number of BGCs Predicted by BGC-Prophet		Archaeoglobi
Bacteria	Actinobacteria	1042	39252		Halobacteria	Halobacteriota':1075
	Proteobacteria	527	29675		Methanobacteria	Methanobacteriota':113，Methanobacteriota_B':44
	Firmicutes	229	12159		Methanococci
	Cyanobacteria	139	3836		Methanomicrobia
	Bacteroidetes	17	9589		Methanonatronarchaeia
	Candidatus tectomicrobia	6	N/A		Methanopyri
	Chloroflexi	4	2071		Thermococci
	Verrucomicrobia	3	2176		Thermoplasmata	p__Thermoplasmatota':252
	Planctomycetes	2	2793
	Kiritimatiellaeota	1	N/A
	Unknown	41	N/A
Archaea	Euryarchaeota	3	1278
Category	Number of BGCs in MIBiG 3.0	Number of BGCs Predicted by BGC-Prophet
NRP	1027	39463
Polyketide	854	33120
RiPP	336	12823
Other	324	32233
Saccharide	195	11889
Terpene	181	4370
Alkaloid	76	1157

### Sheet: Tab5-BGCs mined by BGC-Prophet
BGCs mined by BGC-Prophet
Phylum	Number of BGCs	Number of genomes	Number of BGCs per genome	NRP	Polyketide	Other	Alkaloid	RiPP	Saccharide	Terpene
Actinomycetota	39252	5849	6.71	15474	14945	7763	779	2145	3975	1064
Pseudomonadota	29675	12637	2.35	10456	6010	10190	169	2418	1968	1178
Bacteroidota	9589	5134	1.87	2369	1868	2941	19	1526	1573	232
Bacillota_A	6022	3851	1.56	1499	404	1967	3	1724	491	262
Bacillota	5064	1683	3.01	1936	975	1272	11	996	492	171
Cyanobacteriota	3836	1025	3.74	2163	1570	551	52	260	177	115
Planctomycetota	2793	1208	2.31	406	955	939	14	289	321	151
Myxococcota	2774	536	5.18	1339	1213	469	12	265	116	60
Desulfobacterota	2561	991	2.58	309	804	851	5	436	246	125
Acidobacteriota	2434	909	2.68	968	746	557	5	271	209	97
Verrucomicrobiota	2176	1099	1.98	423	776	646	7	256	236	109
Chloroflexota	2071	954	2.17	727	721	470	15	197	166	130
Halobacteriota	932	515	1.81	48	10	297	3	180	388	38
Nitrospirota	820	339	2.42	119	225	220	5	146	116	67
Desulfobacterota_F	681	280	2.43	39	208	243	1	106	86	31
Spirochaetota	557	365	1.53	53	96	199	1	143	58	40
Gemmatimonadota	542	241	2.25	126	182	147	4	70	72	17
Patescibacteria	525	404	1.3	16	8	165	1	113	207	31
Deinococcota	401	111	3.61	21	28	204	15	70	59	18
Omnitrophota	386	232	1.66	4	128	83	1	82	98	16
Bacillota_B	354	207	1.71	72	51	93	0	98	42	22
Bdellovibrionota	348	194	1.79	59	76	135	2	44	36	30
Thermoproteota	254	177	1.44	4	2	72	2	96	52	39
Methylomirabilota	226	62	3.65	22	80	73	1	25	29	11
Bacillota_E	214	94	2.28	13	76	67	3	38	19	10
Thermoplasmatota	202	143	1.41	8	7	87	4	56	19	28
Bacillota_C	201	123	1.63	65	40	52	0	30	36	3
Campylobacterota	196	137	1.43	19	12	69	1	45	55	4
Elusimicrobiota	191	117	1.63	5	58	50	0	41	26	20
Fibrobacterota	191	91	2.1	49	44	51	0	24	31	9
Desulfobacterota_B	189	82	2.3	55	77	47	1	13	17	7
Chlamydiota	188	118	1.59	29	29	55	3	60	20	10
Myxococcota_A	182	56	3.25	26	55	87	4	13	11	9
Armatimonadota	163	83	1.96	23	48	47	0	22	25	7
Dormibacterota	142	58	2.45	31	28	49	1	21	16	8
Poribacteria	141	53	2.66	15	7	81	0	20	16	6
Bacillota_G	140	69	2.03	38	51	43	0	16	13	4
Synergistota	127	66	1.92	8	20	42	0	39	6	15
Nitrospinota	124	60	2.07	5	16	53	1	11	23	21
SAR324	119	34	3.5	16	32	39	5	15	6	17
Latescibacterota	116	41	2.83	17	24	50	1	16	17	2
Nanoarchaeota	111	64	1.73	4	2	33	0	40	35	3
Methanobacteriota	107	63	1.7	70	1	19	0	14	5	1
Eremiobacterota	105	45	2.33	26	32	19	0	21	9	8
Bacillota_D	102	57	1.79	5	14	52	0	21	11	4
Marinisomatota	82	62	1.32	6	5	43	2	11	11	6
Krumholzibacteriota	81	38	2.13	15	10	36	0	12	8	4
Zixibacteria	78	50	1.56	5	11	32	0	9	18	4
KSB1	77	29	2.66	37	26	10	0	7	11	3
Desulfobacterota_G	71	25	2.84	0	7	28	0	18	12	7
Eisenbacteria	65	32	2.03	9	20	23	0	7	11	1
Calditrichota	65	24	2.71	47	14	8	0	5	3	1
Desulfobacterota_E	61	31	1.97	2	19	29	0	5	5	3
Hydrogenedentota	55	29	1.9	27	16	9	0	6	5	1
Bacillota_F	54	13	4.15	30	16	12	0	9	1	2
UBA10199	53	21	2.52	2	4	22	1	11	6	9
Margulisbacteria	48	30	1.6	5	4	21	0	7	7	5
Nitrospirota_A	46	23	2	0	9	9	0	9	3	16
Asgardarchaeota	42	29	1.45	4	1	18	0	7	8	5
CSP1-3	38	21	1.81	4	12	13	0	2	9	1
Methanobacteriota_B	37	29	1.28	0	1	9	0	13	8	7
Riflebacteria	36	13	2.77	6	17	4	0	9	3	0
Tectomicrobia	36	3	12	20	13	8	1	3	1	0
Desulfobacterota_D	32	16	2	1	5	14	0	6	6	1
Micrarchaeota	30	24	1.25	1	0	9	0	8	10	2
JAAXHH01	30	10	3	9	14	5	0	3	3	1
Bipolaricaulota	26	20	1.3	1	5	11	0	2	6	2
Fermentibacterota	23	14	1.64	1	1	7	0	8	5	3
UBA8248	23	11	2.09	1	16	4	0	2	0	2
WOR-3	22	16	1.38	1	3	5	0	6	7	2
Desulfobacterota_C	22	5	4.4	1	4	11	0	3	2	1
Cloacimonadota	21	15	1.4	2	2	7	0	3	8	1
QNDG01	20	9	2.22	2	1	10	0	2	4	1
Dependentiae	19	17	1.12	0	4	9	1	0	2	4
UBP17	19	7	2.71	2	10	7	0	1	1	0
Thermotogota	18	13	1.38	0	2	9	0	6	2	0
CSSED10-310	18	5	3.6	0	7	7	0	1	4	0
Caldisericota	17	9	1.89	0	1	7	0	5	1	3
JAMCPX01	16	7	2.29	0	5	6	0	2	2	1
SZUA-182	15	6	2.5	2	2	6	0	4	1	0
AABM5-125-24	13	9	1.44	2	4	5	0	2	2	1
Sumerlaeota	12	6	2	1	5	5	0	1	1	1
Aerophobota	12	6	2	2	3	5	0	1	2	0
CG03	12	5	2.4	0	0	4	0	5	1	2
Aenigmatarchaeota	11	10	1.1	0	0	2	0	4	4	1
Chrysiogenota	11	3	3.67	2	3	5	0	1	0	0
Deferribacterota	10	7	1.43	1	2	5	0	0	3	0
OLB16	10	5	2	5	6	1	0	2	1	0
JAAXVQ01	9	4	2.25	0	6	0	0	1	1	1
ARS69	9	3	3	2	0	2	0	3	1	1
UBP6	8	8	1	2	2	2	0	2	0	2
Hydrothermarchaeota	8	6	1.33	0	0	2	0	2	2	2
Edwardsbacteria	8	6	1.33	1	0	0	0	3	4	0
Iainarchaeota	8	5	1.6	0	0	6	0	1	1	0
FCPU426	8	5	1.6	0	2	3	0	4	0	0
Aquificota	8	5	1.6	0	0	5	0	1	1	1
Bacillota_H	8	4	2	0	0	4	0	4	0	0
B1Sed10-29	8	3	2.67	0	0	5	0	1	1	1
JAHJDO01	8	2	4	0	4	2	0	1	1	0
CLD3	7	6	1.17	1	0	5	0	0	1	0
Ratteibacteria	7	5	1.4	0	0	2	0	1	4	0
JdFR-76	7	5	1.4	0	0	2	0	4	1	0
Wallbacteria	7	3	2.33	3	0	3	0	1	0	0
Fusobacteriota	7	3	2.33	1	0	2	0	1	3	0
Moduliflexota	7	2	3.5	4	1	2	0	1	0	0
4572-55	7	2	3.5	4	1	2	0	0	1	0
Delongbacteria	6	4	1.5	3	0	1	0	2	0	0
FEN-1099	6	2	3	0	1	5	0	0	0	0
JADJOY01	6	1	6	0	2	1	1	1	1	1
Atribacterota	5	5	1	0	0	0	0	4	1	0
Thermosulfidibacterota	5	4	1.25	0	2	1	0	1	0	1
Altiarchaeota	5	4	1.25	0	0	2	0	2	1	0
UBA3054	5	3	1.67	0	1	3	0	0	1	0
Hadarchaeota	4	4	1	0	0	1	0	0	2	1
DTU030	4	4	1	0	2	0	0	0	0	2
UBA9089	4	3	1.33	1	2	0	0	1	0	0
Auribacterota	4	3	1.33	0	3	0	0	0	3	0
UBA8481	4	2	2	0	1	1	0	0	2	0
TA06	4	2	2	0	3	1	0	0	2	0
JACPWU01	4	2	2	0	2	0	0	1	0	1
HKB111	4	2	2	1	4	0	0	0	0	0
CG2-30-70-394	4	2	2	0	2	2	0	0	0	0
CG2-30-53-67	4	2	2	0	1	1	0	2	0	0
CAKKQC01	4	2	2	0	2	2	0	0	0	0
UBP14	3	3	1	0	1	0	0	1	1	0
SZUA-79	3	3	1	0	0	1	0	1	0	1
UBP18	3	2	1.5	0	1	1	0	0	2	0
TA06_A	3	2	1.5	2	2	0	0	0	0	0
Abyssobacteria	3	2	1.5	0	0	0	0	1	2	0
Myxococcota_B	3	1	3	0	0	0	0	2	2	0
Lindowbacteria	3	1	3	0	0	3	0	0	0	0
UBP7	2	2	1	0	0	2	0	0	0	0
T1Sed10-126	2	2	1	0	0	2	0	0	0	0
Goldbacteria	2	2	1	0	0	0	0	0	2	0
EX4484-52	2	2	1	0	0	0	0	1	0	1
Calescibacterota	2	2	1	0	0	1	0	0	1	0
BMS3Abin14	2	2	1	0	0	2	0	0	0	0
4484-113	2	2	1	0	0	0	0	1	1	0
UBA6266	2	1	2	0	0	1	0	1	0	0
UBA1439	2	1	2	0	1	0	0	1	0	0
T1SED10-198M	2	1	2	0	0	0	0	2	0	0
Schekmanbacteria	2	1	2	0	0	1	0	0	1	0
RBG-13-66-14	2	1	2	0	0	2	0	0	0	0
JAJYCY01	2	1	2	1	0	1	0	0	0	0
JAJRZV01	2	1	2	0	1	0	0	1	0	0
JACPSX01	2	1	2	0	1	1	0	0	0	0
CAIJMQ01	2	1	2	0	0	0	0	1	2	0
VGIX01	1	1	1	0	1	0	0	0	0	0
Undinarchaeota	1	1	1	0	0	0	0	1	0	0
UBP4	1	1	1	0	0	1	0	0	0	0
UBP15	1	1	1	0	0	0	0	1	0	0
RBG-13-61-14	1	1	1	0	0	1	0	0	0	0
PUNC01	1	1	1	0	0	0	0	1	0	0
Nitrospinota_B	1	1	1	0	0	0	0	0	1	0
JANLFM01	1	1	1	0	0	1	0	0	0	0
JAGOEH01	1	1	1	0	0	1	0	0	0	0
JAGOBX01	1	1	1	1	0	0	0	0	0	0
JAFGND01	1	1	1	0	1	0	0	0	0	0
JAFGBW01	1	1	1	0	0	0	0	1	0	0
JADFOP01	1	1	1	0	1	0	0	0	0	0
JACRDZ01	1	1	1	1	1	0	0	0	0	0
JACQOV01	1	1	1	0	0	1	0	0	0	0
JACPQY01	1	1	1	0	0	0	0	0	1	0
JABMQX01	1	1	1	0	0	1	0	0	0	0
J088	1	1	1	0	1	0	0	0	0	0
B130-G9	1	1	1	0	0	0	0	1	0	0
AUK180	1	1	1	0	0	0	0	0	1	0

### Sheet: Tab6-Prediction results on MG
Prediction results of BGC-Prophet on the metagenome dataset
Study	NRP	Polyketide	Other	RiPP	Saccharide	Terpene	Alkaloid	Total	Genomes_number	Average	Body Site	Main Age Categories	Westernized
OlmMR_2017	268	168	212	100	46	16	2	686	133	5.15789	Stool	Newborn	Yes
IjazUZ_2017	109	33	809	570	267	50	3	1821	418	4.35646	Stool	Adult	Yes
OhJ_2014	343	136	1395	424	142	178	24	2588	663	3.90347	Skin	Adult	Yes
GeversD_2014	117	112	889	554	370	55		2045	922	2.218	Stool	Child	Yes
ChngKR_2016	69	24	146	44	19	18	4	311	141	2.20567	Skin	Adult	Yes
RaymondF_2016	135	267	2257	1298	927	194	1	4968	2266	2.19241	Stool	Adult	Yes
HeQ_2017	326	326	2542	1665	1049	180	5	5931	2722	2.17891	Stool	Adult	Yes
KosticAD_2015	167	190	833	638	413	57	1	2235	1099	2.03367	Stool	Newborn	Yes
XieH_2016	1105	948	9421	6142	4211	734	11	22107	10991	2.01137	Stool	Adult	Yes
FengQ_2015	481	257	4019	2713	1429	252	4	8992	4529	1.98543	Stool	Adult	Yes
FerrettiP_2018	259	186	988	462	358	67	3	2221	1132	1.96201	Stool; Oral cavity; Milk; Vagina; Skin	Newborn; Adult	Yes
HMP_2012	1121	1437	8273	4459	3585	542	54	19008	10079	1.8859	Stool; Oral cavity; Vagina; Skin	Adult	Yes
CM_periimplantitis	89	106	437	259	126	26	7	1016	557	1.82406	Oral cavity	Adult	Yes
ChengpingW_2017	105	209	1471	861	588	91	3	3250	1792	1.81362	Stool	Adult	Yes
CM_cf	135	69	590	280	212	32	1	1301	721	1.80444	Stool	Adult	Yes
BackhedF_2015	876	670	3842	2691	2090	290	8	10140	5639	1.79819	Stool	Newborn; Adult	Yes
YuJ_2015	285	273	2423	1563	1156	156	1	5722	3307	1.73027	Stool	Senior	Yes
QinN_2014	292	458	2885	1671	1415	166	1	6750	3922	1.72106	Stool	Adult	Yes
ZeeviD_2015	1576	1074	12844	8924	6625	825	9	31351	18338	1.70962	Stool	Adult	Yes
WenC_2017	180	333	2557	1494	1092	164		5704	3340	1.70778	Stool	Adult	Yes
LouisS_2016	47	145	823	475	414	57		1928	1170	1.64786	Stool	Adult	Yes
Bengtsson-PalmeJ_2015	274	255	2522	1893	1214	216	4	6258	3837	1.63096	Stool	Adult	Yes
LoombaR_2017	150	134	847	547	368	50		2049	1277	1.60454	Stool	Adult	Yes
ZellerG_2014	430	393	3559	2404	1643	235	2	8489	5379	1.57817	Stool	Adult	Yes
LiJ_2014	648	607	5182	3413	2791	344	3	12710	8117	1.56585	Stool	Adult	Yes
VogtmannE_2016	232	287	2104	1451	1095	159		5194	3485	1.49039	Stool	Adult	Yes
LiSS_2016	99	83	889	634	368	47	1	2085	1410	1.47872	Stool	Adult	Yes
QinJ_2012	446	608	3344	2225	1981	200	3	8592	5814	1.47781	Stool	Adult	Yes
KarlssonFH_2013	272	151	1802	1199	759	91	2	4206	2855	1.4732	Stool	Adult	Yes
AsnicarF_2017	13	16	89	55	37	5		208	152	1.36842	Stool; Milk	Newborn; Adult	Yes
CosteaPI_2017	417	539	4844	3141	2180	356	3	11270	8274	1.3621	Stool	Adult	Yes
VincentC_2016	181	96	929	489	385	78	5	2106	1587	1.32703	Stool	Senior	Yes
VatanenT_2016	293	483	1671	1038	719	121	2	4164	3268	1.27417	Stool	Newborn	Yes
NielsenHB_2014	613	448	3439	2449	2136	249	2	9151	7209	1.26939	Stool	Adult	Yes
DavidLA_2015	25	13	87	48	34	2		200	159	1.25786	Stool	Adult	Yes
LeChatelierE_2013	512	513	3598	2495	2199	275	1	9388	7521	1.24824	Stool	Adult	Yes
Obregon-TitoAJ_2015	80	37	552	411	229	39	1	1324	1088	1.21691	Stool	Adult	No
BritoIL_2016	222	230	2807	1734	1328	155		6380	5304	1.20287	Stool; Oral cavity	Adult	No
CM_madagascar	113	85	1002	629	377	45	2	2208	1868	1.18201	Stool	Adult	No
LiJ_2017	202	324	1715	953	574	129	2	3779	3384	1.11673	Stool	Adult	Yes
SchirmerM_2016	278	178	2222	1419	828	169	1	5014	4817	1.0409	Stool	Adult	Yes
LiuW_2016	65	185	1409	801	409	112	1	2932	2955	0.992217	Stool	Adult	Yes; No
Castro-NallarE_2015	1	7	23	12	16	2		60	112	0.535714	Oral cavity	Adult	Yes
RampelliS_2015	16	13	97	70	51	8		251	479	0.524008	Stool	Adult	No
LomanNJ_2013	14	16	21	16	6			64	182	0.351648	Stool	Adult	Yes
HanniganGD_2017	5	5	29	21	7	1		66	236	0.279661	Stool	Adult	Yes
SmitsSA_2017	4		1		1			6	73	0.0821918	Stool	Adult	No
